# Identification of a somatic H3K23me3 methyltransferase SET-19 in *C. elegans*

**DOI:** 10.64898/2026.03.24.713969

**Authors:** Mingjing Xu, Zixue Fan, Chaoyue Yan, Xiangyang Chen, Xinya Huang, Chengming Zhu, Minjie Hong, Jiewei Cheng, Xinhao Hou, Shuju Li, Mengfeng Li, Zhongying Zhao, Yunyu Shi, Meng Huang, Shouhong Guang, Xuezhu Feng

## Abstract

Histone methylation plays essential roles in modulating chromatin organization and gene expression. H3K23 methylation is a conserved histone modification, yet its biological roles and the enzymes responsible for its deposition remain poorly understood. Here, we show that the loss of *set-19* leads to a pronounced reduction in H3K23 methylation in *C. elegans*, as revealed by quantitative mass spectrometry, western blotting, and immunofluorescence staining. In vitro biochemical assays show that recombinant SET-19 proteins purified from *E. coli* directly catalyze H3K23 methylation. Genome-wide chromatin immunoprecipitation assays reveal that H3K23me3 is enriched at heterochromatic regions and that loss of *set-19* alters H3K23me3 levels, accompanied by derepression of a subset of genes. Genetic analyses indicate that SET-19 is dispensable for both germline and somatic RNAi as well as transgenerational epigenetic inheritance of RNAi. SET-19 is predominantly expressed in somatic cells and specifically mediates H3K23me3 deposition in somatic tissues. The loss of *set-19* causes a modest developmental delay. Together, our results identify SET-19 as a somatic H3K23 methyltransferase and link SET-19-dependent H3K23me3 to transcriptional repression in *C. elegans*.
