## Supplementary Tables for "Identification of a somatic H3K23me3 methyltransferase SET-19 in *C. elegans*": Table S2.xlsx

### Sheet: Sheet1
Table S2. Sequence of primers used in in situ transgenic strain construction
Primer name	Sequence
vector F	tgtgaaattgttatccgctgg
vector R	cacacgtgctggcgttacc
GFP F	atggactacaaagaccatgacgg
GFP R	agctccacctccacctcctttg
set-19 left-F	ggtaacgccagcacgtgtggctgaacggatacttgggg
set-19 left-R	ccgtcatggtctttgtagtccatacggcgccgcaccatcta
set-19 right-F	caaaggaggtggaggtggagctatggtgcggcgccgtcgac
set-19 right-R	ccagcggataacaatttcacacttccaagttccaggtttgc
gfp_set-19 gt F	tgtgttaagccgaattcgc
GFP gt R	catcaccttcaccctctcca
gfp_set-19 gt F2	ccaacggttgatcgtcttc
gfp_set-19 gt R2	ctggcaactcggaaatcattg
