## Supplementary Tables for "Identification of a somatic H3K23me3 methyltransferase SET-19 in *C. elegans*": Table S3.xlsx

### Sheet: Sheet1
Table S3. sgRNA targeted sequences for CRISPR/Cas9-directed gene editing technology
sgRNA name	Targeted sequence (5' to 3')
gfp-set-19-sg#1	agaagaagacgatcaaccgt
gfp-set-19-sg#2	ttaaaactcacttttggagt
gfp-set-19-sg#3	actgattttccctttatcaa
set-19-delSET-sg#1	ccaagtttgcttgttcaga
set-19-delSET-sg#2	aaattatggacagtatgtat
set-19-delSET-sg#3	gctttcagagtcttccaagg
set-19-delSET-sg#4	cgtgatgttctaacaatagt
set-32-del-sg#1	aaaggcacctccattcaaag
set-32-del-sg#2	acctccattcaaagcggagc
set-32-del-sg#3	caaattggaccatcaacagt
set-32-del-sg#4	agagttgattgaaagtcgtt
