## Supplementary Tables for "Identification of a somatic H3K23me3 methyltransferase SET-19 in *C. elegans*": Table S4.xlsx

### Sheet: Table S4
Table S4. PCR genotyping and validation of the set-19 and set-32 deletion alleles used in this study
Gene	Allele	Source	Forward primer (5′–3′)	Reverse primer (5′–3′)	Genotyping criterion	Additional validation
set-19	ok1813	CGC	AATGATTTCCGAGTTGCCAG	TTACTAATGACGGCGTGTGG	Shorter amplicon in mutant than WT	—
set-19	ok1813	CGC	AATGATTTCCGAGTTGCCAG	CTTTGTTGAGAACGTTACAGTC	Product detected in WT but absent in homozygous mutant	—
set-19	ust644	This study	GTCTGCTGTGATTGTGGTCC	CCTTTCTAGCCTTGAGAGCC	Shorter amplicon in mutant than WT	1,062-bp deletion; Sanger-confirmed junction: 5′-ACATCGACAAGGATCACGAT|CCCGATTACAAGGAAAAGTT-3′
set-19	ust644	This study	GTCTGCTGTGATTGTGGTCC	CTTTGTTGAGAACGTTACAGTC	Product detected in WT but absent in homozygous mutant	—
set-32	ok1457	CGC	CAAACGATTTCGGGTTCTGT	CGAATTGGAGAACATTACTGGATC	Shorter amplicon in mutant than WT	—
set-32	ok1457	CGC	CAAACGATTTCGGGTTCTGT	CCGGACATGTGGAAATTTC	Product detected in WT but absent in homozygous mutant	—
set-32	ust737	This study	CAAACGATTTCGGGTTCTGT	GGTAGCCATTTGCAAATGGG	Shorter amplicon in mutant than WT	1,997-bp deletion; Sanger-confirmed junction: 5′-TTTATTTAAAGGCACCTCCA|CTTTCAATCAACTCTGCCGG-3′
set-32	ust737	This study	CAAACGATTTCGGGTTCTGT	CCGGACATGTGGAAATTTC	Product detected in WT but absent in homozygous mutant	—
Note: Genotypes were determined using two complementary PCR assays. Deletion-spanning primer pairs generated shorter amplicons from the deletion alleles than from WT, whereas WT-specific primer pairs generated products from WT but not from homozygous deletion mutants. The ust644 and ust737 alleles generated in this study were additionally validated by Sanger sequencing of the deletion junctions. …
